# A pyridyl-furan series developed from Open Global Health Library blocks red blood cell invasion and protein trafficking in *Plasmodium falciparum* through potential inhibition of the parasite’s PI4KIIIb enzyme

**DOI:** 10.1101/2023.04.25.538349

**Authors:** Dawson B. Ling, William Nguyen, Oliver Looker, Zahra Razook, Kirsty McCann, Alyssa E. Barry, Christian Scheurer, Sergio Wittlin, Hayley E. Bullen, Brendan S. Crabb, Brad E. Sleebs, Paul R. Gilson

## Abstract

With resistance increasing to current antimalarial medicines, there is an urgent need to discover new drug targets and to develop new medicines against these targets. We therefore screened the Open Global Health Library of Merck KGaA, Darmstadt, Germany of 250 compounds against the asexual blood stage of the deadliest malarial parasite *Plasmodium falciparum,* from which eight inhibitors with low micromolar potency were found. Due to its combined potencies against parasite growth and inhibition of red blood cell invasion, the pyridyl-furan compound OGHL250, was prioritised for further optimisation. The potency of the series lead compound (WEHI-518) was improved 250-fold to low nanomolar levels against parasite blood-stage growth. Parasites selected for resistance to a related compound MMV396797, were also resistant to WEHI-518 as well as KDU731, an inhibitor of the phosphatidylinositol kinase PfPI4KIIIB, suggesting this kinase is the target of the pyridyl-furan series. Inhibition of PfPI4KIIIB blocks multiple stages of the parasite’s life cycle and other potent inhibitors are currently under preclinical development. MMV396797-resistant parasites possess an E1316D mutation in PfPKI4IIIB which clusters with known resistance mutations of other inhibitors of the kinase. Building upon earlier studies which showed that PfPI4KIIIB inhibitors block the development of the invasive merozoite parasite stage, we show that members of the pyridyl-furan series also block invasion and/or the conversion of merozoites into ring-stage intracellular parasites through inhibition of protein secretion and export into red blood cells.
