## Supplementary Table 1 for "A pyridyl-furan series developed from Open Global Health Library blocks red blood cell invasion and protein trafficking in *Plasmodium falciparum* through potential inhibition of the parasite’s PI4KIIIb enzyme"

### Sheet: Sheet1
Compound Coordinate (Name)	Parasite Growth % (20 µM) (Colourimetric)	Parasite Growth % (20 µM) (Bioluminescent)	Parasite Growth % (2 µM) (Colourimetric)	Parasite Growth % (2 µM) (Bioluminescent)	Parasite Growth EC50 (Colourimetric) (µM)	Parasite Growth EC50 (Bioluminescent) (µM)	Parasite Egress at 10x Parasite Growth EC50 (%)	Parasite Invasion at 10x Parasite Growth EC50 (%)
A1	54.62	54.88	94.09	97.89
A10	84.89	72.37	99.09	92.84
A11	8.193	18.15	95.05	76.68
A12	-40.52	0.135	69.16	73.44
A13	37.88	23.65	90.54	95.2
A14	24.96	12.2	93.84	100.3
A15	34.44	33.97	87.83	102
A16	11.07	1.28	72.66	84.94
A2	8.785	0.638	96.46	93.3
A3	7.724	0.1694	72.35	73.01
A4	30.84	22.22	93.22	96.78
A5	12.41	2.486	95.24	93.54
A6	27.49	20.01	102.3	96.91
A7	13.16	1.683	89.66	91.56
A8	8.911	2.074	91.18	96.09
A9	6.201	0.0605	99.33	96.12
B1	19.16	5.995	92.8	99.16
B10	20.34	9.908	89.63	98.22
B11	15.54	4.354	88.2	97.58
B12	15.46	5.385	89.03	97.55
B13	15.11	1.716	92.94	97.47
B14	19.03	1.635	99.27	100.4
B15	24.26	8.271	87.77	100.7
B16	17.72	0.4649	90.6	80.46
B2	23.47	11.99	99.97	103
B3	24.17	15.31	92.12	102.6
B4	16.81	5.57	94.81	104
B5	16.99	8.094	94.41	96.92
B6	65.51	59.33	96.89	98.8
B7	-22.35	4.455	82.84	84.74
B8	-22.83	9.708	88.44	93.1
B9	29.09	17.52	89.91	97.27
C1	14.84	2.889	82.88	96.76
C10	26.59	7.384	99.05	102.7
C11	23.08	9.197	92.98	102.6
C12	15.23	1.478	93.17	100.3
C13	20.29	6.502	94.71	97.48
C14	-25.77	2.268	91.66	90.25
C15	-3.885	14.1	93.24	88.75
C16	121.7	99.72	95.76	97.07
C2	149.7	102.6	96.8	101.6
C3	93	48.07	95.15	94.97
C4	-23.36	3.669	93.09	87.6
C5	43.62	36.54	90.09	97.49
C6	19.71	7.031	91.45	96.03
C7	30.6	26.06	88.68	96.7
C8	10.31	1.398	85.09	95.41
C9	21.2	5.239	95.33	97.57
D1	46.47	56.88	91.9	97.05
D10	64.7	50.92	95.95	94.35
D11	85.32	63.31	93.42	95.04
D12	98.23	73.84	97.03	94.79
D13	60.75	68.09	91.83	100.5
D14	22.98	25.22	87.8	103.3
D15	8.042	1.944	88.89	97.85
D16	43.36	51.24	92.67	100.3
D2	38.48	47.35	93.76	98.17
D3	6.721	2.21	79.4	78.82
D4	23	16.87	94.42	101.7
D5	20.62	11.78	95.29	99.09
D6	13.76	6.699	94.54	96.6
D7	25.48	18.66	92.54	100.7
D8	11.69	2.737	91.58	101.5
D9	24.03	11.47	90.83	94.1
E1	36.99	38.15	93.66	97.61
E10	22.02	29.28	93.41	89.81
E11	5.371	6.063	89.87	87.24
E12	38.02	52.8	94.62	99.45
E13	40.1	39.93	96.33	99.86
E14	21.3	14.09	97.92	96.97
E15	21.19	8.518	93.06	94.18
E16	46.56	38.97	97.91	104.5
E2	55.57	67.13	97.71	102.1
E3	31.38	24	94.1	101.5
E4	35.12	32.48	94.8	103.4
E5	16.01	5.912	92.03	95.38
E6	-13.22	7.886	90.17	91.66
E7	81.97	7.104	93.85	57.76
E8	81.28	70.72	95.84	96.11
E9 (OGHL133)	10.79	5.509	12.12	2.365	0.1496	0.1527	89.2722	78.8728
F1	10.41	0.1158	92.87	92.52
F10	53.68	63.68	96.14	94.52
F11	40.44	37.92	95.19	93.45
F12	55.52	51.1	97.95	92.47
F13	51.19	73.21	96.46	89.09
F14	-1.676	5.83	94.49	91.38
F15	102.2	68.88	95.74	83.68
F16	-1.233	1.974	78.01	72.88
F2	-20.45	0.2288	85.38	59.76
F3	120.9	93.91	95.51	97.15
F4	93.41	66.59	96.25	95.65
F5	74.71	76.5	97.7	96.96
F6	11.17	15.52	95.23	78.47
F7	19.83	15.54	93.01	86.34
F8	76.11	80.54	97.57	79.25
F9 (OGHL134)	1.844	0.3168	14.24	2.102	0.2904	0.2823	87.1386	73.8164
G1	3.7	8.706	79.02	92.39
G10	47.32	47.29	93.84	93.32
G11	36.87	39.05	90.29	92.9
G12	-13.98	2.359	89.23	91.82
G13	71.96	77.17	86.39	98.65
G14	15	16.72	89.98	101.3
G15	50.73	69.76	82.53	92.66
G16	22.99	2.147	89.18	67.7
G2	78.98	90.95	86.7	97.26
G3	78	92.34	85.83	89.12
G4	79.13	87.35	91.49	102.4
G5	54.89	49.86	86.82	94.65
G6	53.14	56.9	90.26	99.34
G7	4.913	1.622	89.2	91.02
G8	59.83	61.99	87.42	90.09
G9	86.26	89.78	94.91	99.53
H1	56.41	70.52	89.96	103.8
H10	0.585	0.2236	80.39	96.94
H11	15.87	11.64	81.83	92.59
H12	68.49	68.71	89.18	104.9
H13	9.736	9.872	85.78	103.3
H14	80.29	79.92	88.86	104.3
H15	16.79	6.397	85.64	101.9
H16	29.5	2.402	82.86	69.28
H2	55.47	60.64	87.49	103.5
H3	76.73	81.45	91.55	101.6
H4	58.12	62.28	89.95	98.07
H5	36.45	38.79	92.24	98.24
H6	36.29	41.68	94.1	95.85
H7	-18.72	4.229	72.9	82.95
H8	78.67	68.12	92.95	102.2
H9	73.8	71.67	84.31	100.6
I1	74.34	76.03	94.17	101.3
I10	56.05	62.79	89.67	101.4
I11 (OGHL169)	7.381	0.4032	12.37	8.599	0.4678	0.5987	89.19	29.8712
I12	56.26	65.08	90.68	97.82
I13	90.78	87.5	92.98	100.1
I14	-7.842	7.173	93.62	94.4
I15	15.17	14.43	77.04	82.56
I16	98.16	82.1	89.5	98.34
I2	-18.57	7.004	94.47	98.53
I3	-16.3	7.029	94.65	103.3
I4	122.6	87.42	96.79	99.29
I5	25.32	25.75	86.5	99.88
I6	18.57	18.89	82.23	96.42
I7	24.31	27.7	85.32	94.72
I8 (OGHL121)	0.4832	0.2352	30.22	25.29	1.337	1.586	100.2	46.3542
I9	88.36	89.26	92.46	100.3
J1	82.62	83.17	92.99	100.7
J10	69.88	57.32	94.96	98.72
J11	22.17	32.55	85.09	98
J12	12.54	17.27	95.71	98.41
J13	41.61	54.96	92.33	98.76
J14	15.6	15.76	90.18	100.8
J15	-2.52	0.3683	71.87	80.79
J16 (OGHL250)	2.894	0.1003	30.23	27.66	0.9057	0.9973	79.2596	30.3177
J2	73.49	77.83	89.9	102.1
J3	49.78	58.85	88.03	97.13
J4	86.86	82.33	94.57	106.4
J5	18.67	11.25	82.36	88.43
J6	17.3	10.52	87.54	94.87
J7	55.96	50.32	92.11	96.39
J8	25.67	0.9966	86.82	59.55
J9	31.1	7.275	90.09	92.11
K1	-2.412	0.5634	95.11	98.7
K10	57.82	65.85	96.65	100.6
K11	3.472	8.761	92.14	99.17
K12	42.19	52.08	95.79	101.8
K13	87.34	80.72	93.21	100.2
K14	52.74	60.04	97.25	106.1
K15	13.02	7.24	83.52	89.1
K2	39.41	39.55	98.31	104.5
K3	43.94	42.21	96.83	100
K4	34.4	21.2	94.74	99.8
K5	24.74	0.2504	58.14	58.25
K6	111.1	98.42	97.86	101.5
K7	77.01	71.03	88.34	97.21
K8	117.1	95.58	93.97	104
K9	43.61	50.05	90.8	96.44
L1	6.927	8.73	92.7	100.7
L10	62.13	73.89	93.65	97.61
L11	47.14	47.24	97.03	104.2
L12	67.23	72.55	96.11	98.17
L13	7.851	3.79	80.63	80.12
L14	79.44	78.13	99.62	98.64
L15 (OGHL236)	5.192	0.7052	53.07	45.65	2.625	2.983	80.3021	62.8434
L2	96.37	91.86	97.36	101.8
L3	118.7	105.2	101.2	102.4
L4	107.9	77.9	93.65	98.65
L5	120.8	101.8	96.07	103.8
L6	47.71	55.06	92.82	99.21
L7	39.45	50.96	93.67	96.91
L8	1.676	5.055	90.89	90.38
L9	50.6	63.54	94.86	102.2
M1	105.5	97.27	95.16	89.14
M10	39.44	24.23	97.71	103.6
M11	70.45	56.79	95.82	99
M12	75.59	69.93	95.49	100
M13	108.2	80.9	98.45	89.76
M14	35.11	40.69	94.5	89.27
M15	-20.52	5.23	80.66	96.17
M2	117	99.23	96.76	91.98
M3	89.75	40.13	85.1	94.74
M4	124.9	81.6	86.41	98.05
M5	106.4	89.97	91.22	103.1
M6	18.88	25.82	84.68	89.68
M7	34.33	38.46	87.32	94.08
M8	99.42	86.36	91.5	97.02
M9	57.69	49.04	88.21	91.35
N1	-31.53	4.133	81.54	96.81
N10	64.57	44.99	97.64	96.44
N11	8.863	0.3371	92.09	93.67
N12	44.37	52.62	88.72	103.4
N13	86.89	88.09	91.13	105.7
N14	76.3	73.73	89.59	105.8
N15	1.502	1.226	77.57	91.18
N2	45.75	69.77	97.27	104.6
N3	44.39	69.86	92.82	101.5
N4	39.63	62.23	98.43	109.3
N5	-20.6	4.188	92.68	95.11
N6	11.55	17.65	94.79	99.19
N7	-1.653	5.746	96.3	100.2
N8	-10.34	1.709	91.42	92.16
N9	28.5	33.09	98.73	104
O1	32.2	36.84	93.23	107.7
O10	14.33	42.02	94.02	101.2
O11	37.53	51.77	98.43	105.3
O12	8.523	20.28	90.17	94.74
O13	56.75	69.51	98.6	106.2
O14	42.4	66.23	85.91	97.66
O15 (OGHL 239)	29.91	3.422	92.78	48.74	4.527	2.231	-41.5291	97.5464
O2	21.61	26.02	83.05	98.56
O3	55.05	58.45	88.4	104.3
O4	14.33	2.592	96.8	95.41
O5	37.83	34.33	98.41	103
O6	-12.91	5.586	88.55	91.78
O7	7.153	9.386	88.68	90.1
O8	-7.923	1.988	67.21	83.77
O9	43.49	68.9	96.52	105.6
P1	16.2	25.01	89.52	98.96
P10	25.24	18.91	94.53	93.89
P11	111.2	84.65	95.18	101
P12	66.14	57.17	93.35	95.62
P13	12.8	0.4928	85.8	81.36
P14 (OGHL224)	16.47	7.369	16.37	21.35	1.551	1.508	77.6616	107.66
P15	9.742	6.104	86.31	91.53
P2 (OGHL32)	-4.037	6.478	41.06	38.35	2.044	1.793	79.7427	27.3683
P3	-9.483	1.899	96.9	90.66
P4	108.1	91.2	98.83	93.39
P5	18.56	10.22	88.71	101.1
P6	18.04	22.23	92.96	103.5
P7	25.1	20.92	95.95	100.4
P8	-11.12	7.083	96.37	100.5
P9	69.13	61.46	91.21	100.5
